# Attention mechanism-based deep learning pan-specific model for interpretable MHC-I peptide binding prediction

**DOI:** 10.1101/830737

**Authors:** Jing Jin, Zhonghao Liu, Alireza Nasiri, Yuxin Cui, Stephen Louis, Ansi Zhang, Yong Zhao, Jianjun Hu

**Author notes:** Corresponding author, (JH).

## Abstract

Accurate prediction of peptide binding affinity to the major histocompatibility complex (MHC) proteins has the potential to design better therapeutic vaccines. Previous work has shown that pan-specific prediction algorithms can achieve better prediction performance than other approaches. However, most of the top algorithms are neural networks based black box models. Here, we propose DeepAttentionPan, an improved pan-specific model, based on convolutional neural networks and attention mechanisms for more flexible, stable and interpretable MHC-I binding prediction. With the attention mechanism, our ensemble model consisting of 20 trained networks achieves high and more stabilized prediction performance. Extensive tests on IEDB’s weekly benchmark dataset show that our method achieves state-of-the-art prediction performance on 21 test allele datasets. Analysis of the peptide positional attention weights learned by our model demonstrates its capability to capture critical binding positions of the peptides, which leads to mechanistic understanding of MHC-peptide binding with high alignment with experimentally verified results. Furthermore, we show that with transfer learning, our pan model can be fine-tuned for alleles with few samples to achieve additional performance improvement. DeepAttentionPan is freely available as an open source software at https://github.com/jjin49/DeepAttentionPan.

**Author summary:** Human leukocyte antigen (HLA) proteins are classes of proteins that are responsible for immune system regulation in humans. The peptides are short chains of amino acids. HLA class I group present peptides from inside the cell to the cell surface for scrutiny by T cell receptors. For instance, if the cell is infected by a virus, the HLA system will bind to the peptides derived from viral proteins and bring them to the surface of the cell so that the cell can be destroyed by the immune system. Since the HLA genes exhibit extensive polymorphism, there are many HLA alleles binding to different peptides. And this diversity represents challenges in predicting binders for different HLA alleles, which are important in vaccine designs and characterization of immune responses. Before computational algorithms are used to predict the binding relationships of HLA-peptide pairs, scientists need to conduct costly biological experiments to do preliminary screening among a number of peptides and need to use mutant experiments to identify key peptide positions that contribute to the binding. While previous computational methods have been proposed to predict the binding affinity, identifying the binding anchors is not well addressed. Here we developed a deep neural network models with the attention mechanism to learn the binding relationships automatically in an end-to-end way. Our models are able to identify the important binding positions of the peptide sequence by learning the positional importance distribution, which used to be studied a lot only through costly experimental methods. Our model thus not only improves the performance of binding affinity prediction but also allows us to gain biological insight of binding motifs of different alleles via interpreting the learned deep neural network models.
