## Supplementary_file1 for "Attention mechanism-based deep learning pan-specific model for interpretable MHC-I peptide binding prediction"

### Sheet: Sheet1
Date	IEDB reference	Allele	Peptide length	count	Measurement type	our_method_ic50_auc	our_method_ic50_srcc	NetMHCpan 4.0_auc	NetMHCpan 4.0_srcc
2014-10-31	1028287	HLA-A*11:01	9	177	t1/2	0.9	0.74	0.91	0.79
2014-03-21	1026840	HLA-A*68:01	9	35	t1/2	0.36	-0.19	0.38	-0.22
2017-03-23	1031253	HLA-A*03:01	9	14	ic50	0.93	0.76	0.96	0.8
2014-03-21	1026840	HLA-A*24:02	9	19	ic50	0.69	0.25	0.69	0.26
2017-09-01	1031959	HLA-B*27:05	8	97	binary	0.44	-0.09	0.49	-0.02
2014-03-21	1026371	HLA-A*02:01	10	10	t1/2	0.5	0.07	0.54	0.15
2015-02-06	1028554	HLA-A*02:01	9	44	ic50	0.86	0.65	0.88	0.72
2015-06-19	1028928	HLA-A*02:01	9	11	binary	1	0.67	0.94	0.6
2014-10-31	1028285	HLA-A*02:01	11	35	t1/2	0.59	0.15	0.72	0.45
2015-05-15	1028790	HLA-A*02:01	10	2	ic50	-	1	-	1
2019-02-01	1033576	HLA-A*02:01	9	187	binary	0.59	0.08	0.61	0.09
2015-07-17	1029061	HLA-B*57:01	9	17	ic50	1	0.65	0.97	0.56
2015-02-06	1028554	HLA-B*57:01	9	53	ic50	0.84	0.49	0.88	0.6
2019-03-15	1031894	HLA-A*02:01	9	3	ic50	1	0.5	1	0.5
2016-02-19	1029824	HLA-A*02:01	9	77	binary	0.53	0.05	0.56	0.09
2019-02-01	1031072	HLA-A*02:01	9	24	ic50	1	0.83	1	0.86
2017-09-01	1031959	HLA-B*27:05	9	4810	binary	0.61	0.17	-	-
2015-02-06	1028554	HLA-B*07:02	9	52	ic50	0.87	0.61	0.8	0.66
2014-03-21	1026840	HLA-A*30:02	9	56	ic50	0.58	0.11	0.5	-0.01
2014-10-31	1028285	HLA-A*02:01	9	135	t1/2	0.76	0.54	0.8	0.59
2014-03-21	1026840	HLA-A*30:01	9	347	binary	0.84	0.18	0.83	0.17
2014-03-21	1026840	HLA-A*02:01	9	22	ic50	0.69	0.3	0.71	0.4
2015-05-15	1028790	HLA-A*02:06	10	2	ic50	-	1	-	1
2014-03-21	1026840	HLA-A*02:01	9	341	binary	0.84	0.46	0.89	0.52
2014-06-20	1027588	HLA-A*02:01	9	18	binary	0.86	0.6	0.83	0.56
2014-03-28	1027079	HLA-A*02:01	9	18	binary	0.82	0.49	0.85	0.54
2014-10-31	1028285	HLA-A*02:01	10	36	t1/2	0.83	0.73	0.8	0.67
2018-05-11	1033071	HLA-A*02:01	9	102	ic50	0.87	0.82	0.87	0.81
2015-05-15	1028790	HLA-A*02:03	10	2	ic50	-	-1	-	-1
2015-05-15	315174	HLA-B*27:03	9	10	binary	0.92	0.71	0.92	0.71
2015-02-06	1028554	HLA-B*35:01	9	56	ic50	0.72	0.35	0.66	0.36
2015-07-31	1029125	HLA-B*27:04	9	21	binary	1	0.82	0.99	0.8
2014-03-21	1026840	HLA-A*68:01	9	436	binary	0.9	0.41	0.85	0.36
2014-03-21	1026371	HLA-A*02:01	9	34	t1/2	0.74	0.4	0.74	0.42
2018-05-11	1033071	HLA-A*02:01	10	65	ic50	0.88	0.78	0.91	0.85
2015-07-31	1029125	HLA-B*27:05	9	21	binary	0.97	0.77	0.94	0.72
2015-07-31	1029125	HLA-B*27:06	9	21	binary	0.79	0.49	0.73	0.39
2014-03-21	1026840	HLA-A*68:01	9	35	ic50	0.87	0.65	0.85	0.61
2014-03-21	1026840	HLA-A*30:02	9	360	binary	0.73	0.37	0.78	0.45
2014-03-21	1026840	HLA-A*02:01	9	22	t1/2	0.79	0.44	0.71	0.41
2015-05-15	1028790	HLA-A*68:02	10	2	ic50	-	1	-	1
2014-05-23	1027471	HLA-A*02:01	9	43	binary	0.82	0.35	0.81	0.34
2015-02-06	1028553	HLA-A*02:01	9	22	ic50	0.9	0.55	0.85	0.57
2014-03-21	1026371	HLA-B*07:02	9	33	t1/2	0.96	0.81	0.97	0.82
2016-12-09	315312	HLA-A*31:01	9	8	binary	1	0.87	1	0.87
2019-02-01	1031072	HLA-A*02:01	10	16	ic50	0.9	0.84	0.95	0.88
2016-05-03	1029957	HLA-B*39:06	9	33	ic50	0.76	0.5	0.71	0.4
2015-06-19	1028928	HLA-B*07:02	9	11	binary	1	0.5	1	0.5
2014-03-21	1026371	HLA-B*07:02	10	19	t1/2	0.9	0.71	0.9	0.64
2014-03-21	1026840	HLA-B*07:02	9	288	binary	0.86	0.32	0.87	0.33
2015-08-07	1027131	HLA-B*15:02	9	14	binary	1	0.71	1	0.71
2014-03-21	1026840	HLA-A*30:02	9	56	t1/2	0.57	0.12	0.5	0.05
2015-02-06	1028553	HLA-B*07:02	9	22	ic50	0.88	0.66	0.88	0.73
2014-03-21	1026840	HLA-A*24:02	9	346	binary	0.83	0.37	0.85	0.39
2015-02-06	1028554	HLA-B*44:03	9	46	ic50	0.67	0.58	0.58	0.56
2015-06-26	315209	HLA-C*03:04	9	14	t1/2	0.98	0.9	1	0.86
2014-10-31	1028228	HLA-C*03:03	9	10	ic50	0.96	0.95	0.84	0.84
2017-03-23	1031253	HLA-B*07:02	9	13	ic50	1	0.97	1	0.98
2016-12-09	315312	HLA-A*66:01	9	16	binary	0.57	0.08	0.54	0.04
2017-03-23	1031253	HLA-B*27:05	9	12	ic50	0.54	0.39	0.57	0.48
2016-05-03	1029957	HLA-B*38:01	9	4	ic50	-	0.8	-	1
-	-	-	-	-	-	34	32	34	38
